# Molecular and genetic characterization of sex-linked orange coat color in the domestic cat

**DOI:** 10.1101/2024.11.21.624608

**Authors:** Christopher B. Kaelin, Kelly A. McGowan, Joshaya C. Trotman, Donald C. Koroma, Victor A. David, Marilyn Menotti-Raymond, Emily C. Graff, Anne Schmidt-Küntzel, Elena Oancea, Gregory S. Barsh

## Abstract

The *Sex-linked orange* mutation in domestic cats causes variegated patches of reddish/yellow hair and is a defining signature of random X-inactivation in female tortoiseshell and calico cats. Unlike the situation for most coat color genes, there is no apparent homolog for *Sex-linked orange* in other mammals. We show that the *Sex-linked orange* is caused by a 5 kb deletion that leads to ectopic and melanocyte-specific expression of the *Rho GTPase Activating Protein 36* (*Arhgap36*) gene. Single cell RNA-seq studies from fetal cat skin reveal that red/yellow hair color is caused by reduced expression of melanogenic genes that are normally activated by the Melanocortin 1 receptor (Mc1r)—cyclic adenosine monophosphate (cAMP)—protein kinase A (PKA) pathway, but the *Mc1r* gene and its ability to stimulate cAMP accumulation is intact. Instead, we show that increased expression of *Arhgap36* in melanocytes leads to reduced levels of the PKA catalytic subunit (PKA_C_); thus, *Sex-linked orange* is genetically and biochemically downstream of *Mc1r*. Our findings solve a comparative genomic conundrum, provide *in vivo* evidence for the ability of Arhgap36 to inhibit PKA, and reveal a molecular explanation for a charismatic color pattern with a rich genetic history.
