## Supplemental Figures for "Molecular and genetic characterization of sex-linked orange coat color in the domestic cat"

### Sheet: Table S1
Supplementary Table 5: Arhgap36 mRNA levels in cat organ biopsies
Tissue	mean mRNA levela	standard error	sample size
Adrenal	5.96	1.02	6
Heart	not detected	-	6
Hypothalamus	33.87	1.72	6
Liver	not detected	-	6
Kidney	1	0.25	6
Pituitary	1592.9	116.44	6
aBased on qRT-PCR expression levels relative to Gapdh and normalized to expression in kidney biopsies

### Sheet: Table S2
Supplementary Table 4: Differential expression between Arhgap36+ and Arhgap36del melanoblasts from scRNA-seq
	Melanoblast GEX: Arhgap36+/Y vs. Arhgap36del/Y littermates					Melanoblasts GEX: melanoblast populations from Arhgap36+/del female
Gene	Arhgap36+/Y TPMa	Arhgap36del/Y TPMa	Avg log2FC	p-value	Adj. p-value	Arhgap36 low TPMa	Arhgap36 high TPMa	Avg log2FC	p-value	Adj. p-value
ARHGAP36	0	201.231	-11.479	2.34821e-211	4.39068e-207	20.206	257.424	-3.57189	1.06605e-146	1.93008e-142
CD9	126.264	542.164	-2.37678	2.94481e-144	5.50621e-140	111.133	521.347	-2.2351	1.68242e-152	3.04602e-148
FABP7	28.3516	485.78	-4.21721	1.06867e-138	1.9982e-134	40.7345	533.506	-3.61678	9.10796e-176	1.649e-171
CNTNAP2	23.7362	320.131	-3.88042	1.42185e-123	2.65857e-119	44.4963	929.914	-4.33803	1.27237e-223	2.30362e-219
IGFBP7	511.516	1851.81	-2.07037	2.92841e-122	5.47554e-118	539.974	2222.07	-2.09475	1.0309e-246	1.86644e-242
PKIB	590.439	166.744	1.77876	1.76768e-119	3.30521e-115	430.56	200.825	1.04931	4.33065e-38	7.84064e-34
ROBO2	86.7691	495.305	-2.72296	4.71142e-117	8.80941e-113	163.69	1095.94	-2.74308	1.82694e-188	3.30768e-184
PDE4D	518.109	118.68	2.13076	3.59834e-98	6.72817e-94	641.864	232.688	1.55123	8.92537e-66	1.61594e-61
PDE11A	1.84615	90.8715	-5.92633	1.77705e-94	3.32272e-90	3.65428	146.111	-5.18633	1.91991e-104	3.47599e-100
ELMOD1	11.6044	85.2879	-2.98512	4.8462e-91	9.06142e-87	13.5423	81.336	-2.51177	1.05008e-46	1.90117e-42
SOX6	551.801	183.385	1.6741	4.89025e-90	9.14379e-86	647.13	202.292	1.81402	1.78592e-105	3.23341e-101
LOC102900068	274.945	108.17	1.44336	1.22273e-87	2.28627e-83	237.313	85.5286	1.6131	1.49495e-74	2.7066e-70
DCN	3.62637	151.197	-5.82321	1.0043e-86	1.87784e-82	1.5047	36.6851	-4.34769	1.31022e-27	2.37215e-23
FXYD6	70.2197	8.32077	3.04957	1.51503e-84	2.83281e-80	54.2768	15.9318	1.99823	7.95451e-33	1.44016e-28
ABCA9	8.76922	110.25	-3.8208	2.78497e-83	5.20734e-79	25.7949	76.9338	-1.45668	8.17972e-20	1.48094e-15
ASIP	7.78021	66.5661	-3.26561	3.63998e-83	6.80603e-79	18.3789	140.661	-2.95193	9.54922e-98	1.72889e-93
GUCY1A2	195.23	607.854	-1.69993	7.96246e-82	1.48882e-77	499.669	1087.55	-1.06394	9.00302e-77	1.63e-72
SYPL1	300.659	631.612	-1.14449	4.01416e-80	7.50567e-76	327.166	666.201	-1.05766	4.87314e-88	8.82282e-84
CSRP2	118.351	488.955	-2.02716	3.84999e-78	7.19871e-74	54.3843	173.153	-1.64518	2.82076e-35	5.10698e-31
DYNLRB1	176.373	386.478	-1.20009	1.48157e-76	2.77024e-72	183.681	332.471	-0.895355	3.99349e-40	7.23022e-36
LCORL	134.439	410.017	-1.7567	1.8509e-76	3.46082e-72	160.358	810.635	-2.29445	1.4873e-166	2.69275e-162
LYST	359.274	892.293	-1.42101	2.16762e-76	4.05301e-72	496.337	1385.44	-1.47422	5.19865e-145	9.41215e-141
PLXNA4	17.1428	118.242	-2.7765	6.13574e-76	1.14726e-71	84.2634	243.17	-1.45986	3.83261e-44	6.93895e-40
MRPL51	103.45	31.7503	1.86452	1.27872e-73	2.39096e-69	92.3244	66.4524	0.56772	2.89343e-09	5.23856e-05
TYRP1	3715.71	1404.35	1.59048	3.92736e-72	7.34337e-68	2176.34	356.788	2.57118	8.3922e-150	1.51941e-145
DCT	196.351	25.7287	3.12967	9.72721e-72	1.81879e-67	302.875	31.4443	3.45767	2.0073e-91	3.63421e-87
SFT2D1	287.604	590.556	-1.07592	8.39061e-71	1.56888e-66	301.801	491.58	-0.707188	2.40994e-44	4.36319e-40
PDE4B	141.824	29.4511	2.47307	5.32068e-70	9.94861e-66	148.643	18.657	3.49707	1.1863e-83	2.1478e-79
DDC	112.351	294.402	-1.45514	7.92538e-69	1.48189e-64	93.3991	379.638	-2.08999	4.54875e-129	8.2355e-125
MLLT3	116.835	314.328	-1.4802	2.12708e-67	3.97721e-63	161.971	422.402	-1.37427	7.1626e-62	1.29679e-57
CPE	105.231	266.484	-1.30681	2.2067e-67	4.12609e-63	208.724	388.442	-0.881525	6.2969e-42	1.14005e-37
SNRNP48	596.439	1072.39	-0.933596	2.282e-66	4.26688e-62	368.33	1088.39	-1.57831	7.83847e-168	1.41916e-163
CCK	1.51648	95.2509	-6.15846	7.15162e-66	1.33721e-61	38.0475	183.845	-2.33127	9.57337e-50	1.73326e-45
PLEKHA5	414.329	191.816	1.2114	3.05682e-60	5.71564e-56	508.805	250.297	1.06399	3.86969e-53	7.00608e-49
SHOX2	0.197802	25.4002	-6.94968	4.58319e-59	8.56966e-55	0.537394	11.5296	-3.73674	3.18925e-13	5.77414e-09
PDE3A	89.4065	14.4519	2.91568	7.9653e-59	1.48935e-54	70.2912	8.17553	3.40868	8.301e-45	1.5029e-40
TMEM47	39.5604	131.6	-1.76758	1.18294e-58	2.21186e-54	72.3333	186.989	-1.29233	1.55216e-37	2.81018e-33
ENOX1	146.703	420.089	-1.5379	1.69799e-58	3.1749e-54	249.351	719.027	-1.47052	8.36781e-85	1.51499e-80
LRRFIP2	323.406	161.598	1.01916	4.86491e-58	9.09641e-54	399.391	216.127	0.928621	3.51795e-41	6.36926e-37
KLF7	10.8791	59.8876	-2.46349	3.29185e-57	6.1551e-53	40.1971	126.406	-1.49079	5.07219e-33	9.18321e-29
TM4SF1	56.0439	182.947	-1.881	1.03944e-56	1.94355e-52	22.2481	70.6449	-1.43163	4.21999e-18	7.6403e-14
FSTL4	177.099	41.6038	2.12497	3.00662e-56	5.62178e-52	177.125	90.3501	1.26209	3.79348e-30	6.86809e-26
SMPDL3A	24.7912	100.397	-2.08003	6.15499e-55	1.15086e-50	31.0614	133.534	-2.07929	1.95442e-56	3.53848e-52
CDH6	0.395604	32.6262	-6.16755	6.69036e-54	1.25096e-49	1.71966	23.8977	-3.34769	9.04402e-23	1.63742e-18
DAB1	9.8901	68.9748	-2.81343	7.72264e-54	1.44398e-49	4.83655	28.2999	-2.14857	1.46576e-13	2.65375e-09
RUNX2	205.252	466.291	-1.28997	4.10883e-52	7.68269e-48	270.202	896.373	-1.64304	1.08204e-147	1.95903e-143
GALNT13	619.977	1298.04	-1.15501	3.01451e-51	5.63654e-47	414.439	1485.01	-1.78499	1.53005e-151	2.77016e-147
RALYL	441.164	884.738	-1.06143	3.15613e-49	5.90134e-45	721.506	1823.35	-1.30214	6.93168e-124	1.25498e-119
LUM	0.065934	65.9092	-9.05847	4.6631e-49	8.71906e-45	0.214958	18.4473	-5.29523	3.35506e-19	6.07434e-15
PDE1C	20.7033	97.6595	-2.21338	3.13016e-48	5.85277e-44	58.4685	252.184	-2.02033	4.9338e-70	8.93265e-66
UPK1A	17.3406	69.0843	-2.08455	5.41022e-48	1.0116e-43	9.45814	42.9739	-1.9733	3.10696e-22	5.62516e-18
LOC111559754	171.362	61.7489	1.57439	1.86925e-47	3.49512e-43	355.218	121.166	1.76949	9.28112e-79	1.68035e-74
PCDH9	35.8681	184.699	-2.39711	2.38311e-47	4.45594e-43	45.6785	288.24	-2.58976	3.07778e-73	5.57232e-69
FRZB	46.2856	135.979	-1.63034	1.48371e-46	2.77424e-42	21.2808	97.4775	-2.08171	1.4523e-44	2.62939e-40
RASGRP3	4.68131	29.1227	-2.74588	6.56082e-46	1.22674e-41	7.09361	70.4353	-3.01084	2.11106e-53	3.82208e-49
LIMCH1	44.3736	125.906	-1.49114	1.29598e-45	2.42322e-41	81.254	195.374	-1.22023	1.93953e-38	3.51151e-34
GYPC	37.2527	5.47419	3.00183	1.38686e-44	2.59315e-40	35.1456	6.07924	3.20968	1.08392e-31	1.96244e-27
TMEM163	5.80219	53.2091	-3.16558	3.52174e-44	6.58494e-40	5.37394	95.1715	-3.82091	8.22478e-59	1.4891e-54
LAPTM4B	96.7911	201.341	-1.0933	2.31028e-43	4.31977e-39	90.4972	202.292	-1.09421	1.50377e-21	2.72258e-17
ATP10B	224.505	110.25	1.099	7.66206e-43	1.43265e-38	324.371	181.329	0.983671	2.04665e-41	3.70547e-37
BMPR1B	538.746	290.898	1.06792	8.11606e-43	1.51754e-38	751.277	265.6	1.57548	2.12975e-82	3.85591e-78
HS6ST2	7.1868	41.7133	-2.49622	2.75664e-42	5.15437e-38	24.6127	107.54	-1.95905	2.27764e-41	4.12367e-37
DCLK1	4.08791	37.334	-3.38569	3.09895e-42	5.79441e-38	6.23377	34.1695	-2.20026	8.01096e-19	1.45038e-14
RAB38	132.857	266.484	-1.0743	1.01984e-41	1.90689e-37	202.383	305.849	-0.748581	1.33771e-25	2.42192e-21
ATP10A	90.1977	33.1736	1.58858	3.59653e-41	6.72479e-37	67.8192	12.5777	2.68112	3.13111e-40	5.66887e-36
SLC23A2	141.758	291.008	-1.10828	1.00502e-40	1.87918e-36	167.022	363.077	-1.1019	9.49516e-44	1.7191e-39
C1QTNF7	0.98901	26.933	-4.83677	1.52285e-40	2.84743e-36	9.1357	54.5035	-2.37604	6.19259e-28	1.12117e-23
PLP1	27.8241	85.7258	-1.51275	1.65981e-38	3.10351e-34	23.3229	89.5116	-1.72833	6.14413e-34	1.1124e-29
TSHZ2	232.747	97.2216	1.33366	2.66213e-38	4.97764e-34	401.649	297.673	0.503017	1.78918e-09	3.2393e-05
MTA3	16.6813	59.9971	-1.82392	1.3428e-37	2.51076e-33	24.2902	72.322	-1.50462	7.8412e-22	1.41965e-17
MSRB2	89.9339	186.341	-1.19846	1.32303e-36	2.4738e-32	64.4873	237.719	-1.842	7.14142e-81	1.29295e-76
S100B	19.978	70.2886	-1.71862	1.89417e-36	3.54172e-32	26.9772	58.9057	-0.978782	7.73636e-09	0.000140067
MEGF9	72.0658	143.095	-1.1063	1.98389e-36	3.70947e-32	84.5859	124.31	-0.399185	1.81462e-06	0.0328537
IQGAP2	214.417	101.491	1.13008	2.11193e-35	3.94888e-31	237.743	182.168	0.506742	4.37468e-10	7.92036e-06
FGF13	49.5823	7.33541	2.83983	9.39475e-35	1.75663e-30	54.3843	12.3681	2.41718	5.01661e-25	9.08257e-21
PHYHIP	59.5384	14.9993	2.1411	3.46019e-33	6.46987e-29	35.0381	11.1103	1.90167	1.5057e-17	2.72606e-13
SERPINE2	173.011	101.054	0.860282	4.71642e-33	8.81877e-29	144.129	59.325	1.47004	1.14639e-47	2.07554e-43
MMP2	377.934	262.104	0.640201	3.21035e-32	6.00271e-28	319.535	144.434	1.16088	3.1733e-52	5.74525e-48
KCNE4	45.6922	10.5104	2.34262	3.42965e-32	6.41276e-28	33.7484	4.61184	3.05957	1.95252e-28	3.53503e-24
TMOD2	60.5933	123.388	-1.03505	3.49418e-32	6.53342e-28	95.3338	158.27	-0.660311	1.00753e-09	1.82412e-05
MAP2	102.593	187.765	-0.944524	4.48774e-32	8.39118e-28	90.4972	236.671	-1.29844	9.27384e-42	1.67903e-37
C1QL1	1.64835	17.4079	-3.35594	1.14752e-31	2.14563e-27	3.11689	23.8977	-2.80087	6.77134e-23	1.22595e-18
TFAP2B	119.077	238.237	-1.09119	2.22914e-31	4.16805e-27	131.984	274.824	-1.03797	4.13687e-37	7.48981e-33
ALDH1L2	10.2857	36.896	-1.79387	3.29451e-31	6.16007e-27	16.9817	40.668	-0.968293	9.19575e-10	1.66489e-05
SLC1A3	36.4615	10.182	2.13313	6.08184e-31	1.13718e-26	34.0708	6.28887	2.62423	6.21999e-25	1.12613e-20
TFPI2	188.11	375.42	-1.06212	9.27948e-31	1.73508e-26	94.3665	280.484	-1.49203	2.74913e-45	4.9773e-41
MAGI2	78.2636	178.787	-1.25686	9.54678e-30	1.78506e-25	83.2961	306.477	-1.76841	1.52538e-49	2.76169e-45
FEZ1	43.1868	95.1414	-1.18959	1.12437e-29	2.10235e-25	47.7206	118.44	-1.19063	4.22503e-26	7.64942e-22
B3GALT2	36.7252	100.944	-1.5165	1.91146e-29	3.57404e-25	45.3561	119.279	-1.23145	6.40795e-20	1.16016e-15
TIMP3	37.978	105.761	-1.45972	2.04905e-29	3.83132e-25	55.2441	100.203	-0.794912	9.13857e-12	1.65454e-07
NALCN	8.76922	36.0202	-2.09469	4.2245e-29	7.89897e-25	21.6033	63.0983	-1.30883	2.82066e-16	5.10681e-12
GRIA1	152.637	46.0927	1.69609	4.43998e-29	8.30188e-25	90.1748	37.1043	1.59757	2.12812e-17	3.85297e-13
BTC	7.05494	38.9762	-2.33018	5.90921e-29	1.1049e-24	22.893	64.3561	-1.3966	2.03504e-18	3.68444e-14
DYNC1I1	43.4505	11.6053	1.97581	8.25397e-29	1.54333e-24	29.8791	10.9007	1.69488	9.29206e-14	1.68233e-09
ETV1	63.6922	127.439	-1.09835	2.90251e-28	5.42712e-24	88.6701	231.43	-1.27476	2.75543e-41	4.98871e-37
RASSF4	36.7912	7.88283	2.27947	6.94888e-28	1.2993e-23	12.0376	2.72518	2.35275	2.17767e-09	3.94266e-05
KCNH1	122.835	45.5453	1.56447	9.44336e-28	1.76572e-23	60.1882	19.4955	1.92237	9.12291e-18	1.6517e-13
FGFBP3	204.329	81.8939	1.41192	1.23183e-27	2.30328e-23	95.3338	19.2859	2.41991	5.51707e-31	9.98866e-27
FRYL	80.3735	147.803	-1.02608	4.43554e-27	8.29357e-23	112.315	270.841	-1.25073	9.98556e-48	1.80788e-43
CRIP1	164.571	61.8583	1.21966	6.42683e-27	1.20169e-22	87.2728	55.9709	0.660648	6.90634e-07	0.0125039
GPR39	33.4285	5.36471	2.80146	8.10241e-27	1.51499e-22	19.3462	3.14443	3.42313	2.82206e-15	5.10933e-11
TMCC3	56.3735	127.877	-1.37574	1.3479e-26	2.5203e-22	56.5339	222.416	-1.98924	9.06911e-57	1.64196e-52
HECW2	50.3736	17.8459	1.59643	3.38472e-26	6.32875e-22	43.9589	19.0762	1.33988	7.59982e-14	1.37595e-09
RLBP1	25.2527	6.02161	2.29101	7.40473e-26	1.38454e-21	23.7528	6.07924	2.25964	4.11104e-17	7.44304e-13
S100A6	62.2417	21.5683	1.23646	8.53572e-26	1.59601e-21	25.9024	8.80442	1.8726	9.08849e-12	1.64547e-07
LOC109501672	45.6922	122.95	-1.43206	1.05673e-25	1.97587e-21	56.104	187.408	-1.64525	8.79962e-36	1.59317e-31
TGFBR2	57.6922	23.758	1.41477	1.48004e-25	2.76737e-21	96.1936	45.2798	1.35921	4.74227e-26	8.58588e-22
SPNS2	0.923076	13.2475	-3.94368	1.65866e-25	3.10136e-21	2.90193	20.334	-2.40976	2.33876e-16	4.23432e-12
GPRC5B	6.32966	24.3054	-2.03077	3.38976e-25	6.33816e-21	13.3274	46.328	-1.58594	3.07964e-19	5.57569e-15
ADGRB3	144.461	65.6903	1.17966	4.26469e-25	7.97412e-21	187.981	102.718	1.01807	1.08539e-18	1.9651e-14
SORCS2	75.0329	40.3995	1.11284	1.19412e-24	2.23276e-20	109.736	38.3621	1.79687	2.46369e-36	4.46052e-32
CDH7	16.6813	0.109484	6.25476	1.45308e-24	2.71697e-20	17.949	3.35406	2.97839	5.30373e-14	9.60241e-10
SORBS2	76.9449	163.678	-1.18415	2.13385e-24	3.98987e-20	131.339	345.468	-1.36825	2.56637e-52	4.64641e-48
CDK15	5.40659	30.6555	-2.53687	2.75025e-24	5.14241e-20	11.1778	30.6058	-1.25363	1.23369e-06	0.0223359
LOC123385589	10.022	37.2245	-1.88479	2.94942e-24	5.51482e-20	13.4349	35.8465	-1.17683	1.95048e-08	0.000353135
FSTL5	18.4615	118.352	-2.61477	7.44507e-24	1.39208e-19	21.9257	85.9479	-1.46017	2.68132e-06	0.0485453
PDE3B	41.8681	8.64922	2.34018	1.02061e-23	1.90835e-19	59.8657	13.4163	2.45332	6.5195e-27	1.18035e-22
CCDC80	19.6483	64.9239	-1.95543	1.08432e-23	2.02746e-19	8.70579	23.8977	-1.23038	1.07237e-06	0.0194152
LYPD6	3.03296	22.5537	-2.84415	1.39551e-23	2.60932e-19	2.25706	19.2859	-2.57429	3.19302e-13	5.78097e-09
HLF	4.41758	21.1304	-2.21399	6.19627e-23	1.15858e-18	5.80386	25.7844	-1.93686	9.24483e-15	1.67378e-10
TBX2	3.8901	19.5976	-2.24691	8.55579e-23	1.59976e-18	3.86924	14.674	-1.60262	3.35986e-07	0.00608303
TENM3	71.5384	24.0864	1.77096	1.08373e-22	2.02637e-18	45.571	8.38516	2.61215	6.81963e-14	1.23469e-09
LRRC20	22.8791	9.63457	1.05897	1.28183e-22	2.39677e-18	19.1312	10.9007	1.10916	5.3003e-07	0.00959619
ATXN1	94.6153	46.4211	1.11077	1.714e-22	3.20485e-18	130.802	111.523	0.431091	2.65929e-06	0.0481464
GID4	33.2307	84.7404	-1.22739	2.15218e-22	4.02415e-18	62.3377	115.506	-0.798356	7.74113e-09	0.000140153
LOC109499880	42.3296	17.2984	1.316	2.2634e-22	4.23211e-18	19.6686	8.17553	1.36431	1.87402e-09	3.39291e-05
ADAM11	2.04395	13.795	-2.83381	2.38731e-22	4.46379e-18	2.36454	14.2548	-2.147	3.29148e-11	5.95922e-07
SEPTIN6	24.1318	7.00696	1.73422	4.45062e-22	8.32176e-18	19.8836	7.75627	1.69413	1.39253e-10	2.52118e-06
NPY1R	38.4395	89.2293	-1.32957	5.02845e-22	9.40219e-18	45.0336	165.188	-1.79022	1.36322e-49	2.46812e-45
SPON1	28.8131	68.4274	-1.16905	5.75937e-22	1.07689e-17	124.783	69.5968	1.02451	9.65271e-15	1.74762e-10
SPON1	28.8131	68.4274	-1.16905	5.75937e-22	1.07689e-17	124.783	69.5968	1.02451	9.65271e-15	1.74762e-10
LMO4	25.6483	52.8807	-1.20672	7.51069e-22	1.40435e-17	17.4116	45.0702	-1.24414	1.84591e-12	3.34201e-08
SETBP1	58.4834	24.1959	1.34403	7.79855e-22	1.45817e-17	38.0475	12.5777	1.77125	1.56311e-16	2.83001e-12
CPNE8	23.6703	1.53277	4.43451	8.57393e-22	1.60315e-17	12.8975	1.25777	4.29255	2.76341e-12	5.00316e-08
LOC109491937	0.32967	14.3424	-5.84092	1.33327e-21	2.49294e-17	0.214958	7.54664	-3.81336	3.50175e-09	6.33991e-05
FOCAD	71.4724	160.284	-1.21663	2.00027e-21	3.74011e-17	97.9133	190.133	-0.876362	4.39393e-12	7.95521e-08
GPC4	12.9231	35.8012	-1.51792	4.28144e-21	8.00544e-17	15.477	41.7162	-1.25209	1.03049e-12	1.86569e-08
NECAB1	3.6923	24.7433	-2.494	4.52759e-21	8.4657e-17	6.44873	31.8636	-2.03159	2.5423e-18	4.60283e-14
CENPV	130.22	84.7404	0.744465	5.6651e-21	1.05926e-16	145.526	53.8746	1.62959	4.96118e-50	8.98222e-46
NCKAP5	91.846	21.5683	2.39465	1.02728e-20	1.9208e-16	101.89	9.01404	4.06743	1.79892e-51	3.25694e-47
MBOAT1	41.0769	93.0612	-1.13239	1.64795e-20	3.08134e-16	76.7399	190.343	-1.19493	7.63098e-21	1.38159e-16
CPM	28.2857	7.66386	1.90717	1.78445e-20	3.33657e-16	22.7855	6.4985	1.97536	5.35499e-14	9.69521e-10
GCNT2	26.2417	61.2014	-1.23181	3.13933e-20	5.86992e-16	50.1926	135.63	-1.32498	4.468e-32	8.08932e-28
LY6E	9.23076	30.546	-1.82734	4.0947e-20	7.65628e-16	4.94403	18.2377	-1.54034	5.69716e-08	0.00103147
LOC111559819	57.8241	125.797	-1.17872	4.23091e-20	7.91096e-16	62.8751	151.142	-1.26489	5.59527e-20	1.01302e-15
ADAMTS12	3.95604	24.1959	-2.50524	4.83945e-20	9.04881e-16	24.0753	140.032	-2.47931	2.7238e-68	4.93144e-64
AFF3	288.989	174.408	0.757276	5.42393e-20	1.01417e-15	376.284	188.456	1.00823	2.15113e-32	3.89463e-28
MOB3B	35.4725	12.0432	1.61182	6.71421e-20	1.25542e-15	16.9817	3.56369	2.64023	6.10165e-10	1.1047e-05
LOC101091333	3.4945	17.2984	-2.28334	6.98022e-20	1.30516e-15	4.83655	36.6851	-2.68393	2.56823e-28	4.64978e-24
RBPMS	72.7911	32.1882	1.20341	1.10928e-19	2.07413e-15	75.0203	31.654	1.52954	6.43546e-27	1.16514e-22
SLC35F2	54.7911	28.9037	1.04154	1.67786e-19	3.13726e-15	33.7484	19.4955	0.988914	4.88308e-10	8.84082e-06
PRKCQ	1.78022	12.7001	-2.69704	2.57136e-19	4.80794e-15	2.79445	29.5577	-3.0502	3.36196e-25	6.08682e-21
GLI3	18.6593	45.6547	-1.10645	2.66086e-19	4.97527e-15	18.9163	64.985	-1.39395	1.16892e-23	2.11633e-19
LOC123383904	18.1318	46.6401	-1.47602	3.37306e-19	6.30695e-15	22.3556	111.523	-2.07526	6.35564e-37	1.15069e-32
DGKB	3.75824	23.8675	-2.65418	4.34515e-19	8.12457e-15	6.66369	28.2999	-1.72982	1.88538e-09	3.41348e-05
NHS	40.2197	91.5284	-1.2756	1.62443e-18	3.03737e-14	67.4967	195.374	-1.48987	9.4647e-42	1.71358e-37
LCP1	8.04394	14.5613	-1.30981	1.75892e-18	3.28883e-14	1.93462	20.334	-3.34769	5.44141e-23	9.85167e-19
EGFL6	24.7252	5.47419	2.49246	2.0133e-18	3.76447e-14	22.5706	3.77332	3.24476	2.55834e-20	4.63188e-16
TIAM2	47.0769	95.9078	-1.04802	2.23388e-18	4.17691e-14	73.1931	128.922	-0.689717	2.8569e-07	0.00517242
ALDH2	51.89	86.7112	-0.893764	2.33716e-18	4.37002e-14	68.894	164.139	-1.21623	1.65189e-29	2.99075e-25
PLCB1	56.7032	110.907	-1.04277	4.93896e-18	9.23488e-14	39.3373	90.5597	-1.14577	5.82098e-11	1.05389e-06
CLVS2	31.8461	68.6463	-1.08915	5.11739e-18	9.5685e-14	57.6087	126.826	-0.95788	5.4667e-17	9.89745e-13
LOC105260673	3.6923	19.0502	-2.1888	5.4079e-18	1.01117e-13	69.9687	25.7844	1.5079	1.7394e-21	3.14918e-17
LOC105260673	3.6923	19.0502	-2.1888	5.4079e-18	1.01117e-13	69.9687	25.7844	1.5079	1.7394e-21	3.14918e-17
SLC1A5	36.3296	100.068	-1.43341	6.85109e-18	1.28102e-13	36.3279	85.7382	-1.07788	2.66269e-11	4.82079e-07
NKD1	9.49449	28.9037	-1.66615	9.79775e-18	1.83198e-13	7.84596	56.8094	-2.56203	2.50237e-39	4.53055e-35
NLGN4X	29.1428	66.7851	-0.98253	1.31048e-17	2.45034e-13	13.4349	62.4694	-2.1448	4.69712e-25	8.50413e-21
SLITRK2	22.945	7.55438	1.7358	1.9284e-17	3.60573e-13	34.6082	9.22367	2.06452	7.67314e-24	1.38922e-19
LOC101098755	13.5165	33.94	-1.40868	2.01101e-17	3.76019e-13	10.5329	33.5406	-1.44194	1.43176e-10	2.5922e-06
RYR1	6.46153	20.145	-1.60696	2.34193e-17	4.37894e-13	4.83655	20.7533	-1.7827	2.07746e-12	3.76124e-08
MYOCD	2.30769	14.6708	-2.99259	2.62637e-17	4.91078e-13	0.752352	6.4985	-2.91885	2.21284e-06	0.0400634
TMEM100	11.0769	32.9546	-1.56154	1.21382e-16	2.2696e-12	8.38335	22.011	-1.31612	7.32926e-08	0.00132696
DKK1	17.011	2.62761	2.77355	1.40272e-16	2.6228e-12	8.70579	0.209629	4.68848	4.15341e-11	7.51975e-07
CGREF1	4.74725	17.7364	-1.88302	1.88206e-16	3.51908e-12	7.20108	20.1244	-1.05921	1.01768e-06	0.018425
PTPRJ	40.5494	68.9748	-0.831887	3.65987e-16	6.84322e-12	61.3704	134.163	-1.01119	2.85278e-19	5.16496e-15
LOC109499064	31.2527	14.5613	1.2758	4.14766e-16	7.75529e-12	16.6592	6.70813	1.5783	3.6477e-09	6.60416e-05
NDUFA4L2	33.6923	59.9971	-1.11326	5.63088e-16	1.05286e-11	1.28975	15.3029	-3.10512	8.39649e-14	1.52018e-09
SLC11A1	0.32967	10.9484	-4.54459	5.95448e-16	1.11337e-11	1.07479	12.1585	-3.02577	9.98465e-11	1.80772e-06
PLAT	39.3626	18.7217	1.21146	6.77436e-16	1.26667e-11	41.2719	17.1896	1.49127	7.87435e-17	1.42565e-12
NPY	264.857	383.193	-0.614534	6.80002e-16	1.27147e-11	231.939	624.694	-1.40328	9.21303e-99	1.66802e-94
LOC123384471	11.4725	32.9546	-1.56442	2.12315e-15	3.96987e-11	14.8321	57.8576	-1.71437	5.94179e-18	1.07576e-13
EPDR1	2.96703	12.4812	-2.10484	3.06972e-15	5.73976e-11	0.214958	4.82146	-3.41481	6.94871e-07	0.0125806
DACT1	10.5494	27.2615	-1.40921	4.29239e-15	8.02591e-11	7.20108	24.317	-1.565	6.55355e-12	1.18652e-07
FBLN1	57.7582	33.502	0.8708	5.969e-15	1.11608e-10	49.9777	25.3651	1.05206	1.48131e-16	2.68191e-12
CYP39A1	42.989	78.4999	-0.812372	8.82893e-15	1.65083e-10	29.7716	74.4183	-1.02001	7.36583e-16	1.33358e-11
CTTNBP2	32.5714	14.0139	1.31354	1.33329e-14	2.49298e-10	17.5191	6.4985	1.52194	6.35206e-09	0.000115004
CPPED1	85.912	54.5229	0.723074	1.66188e-14	3.10738e-10	78.997	36.0562	1.23624	3.6545e-24	6.61647e-20
SERPINB8	17.8681	4.81729	1.87679	1.81369e-14	3.39123e-10	52.3422	28.2999	1.07956	5.40169e-14	9.77976e-10
TULP4	52.4834	27.152	1.11381	1.83418e-14	3.42954e-10	77.5997	39.2006	1.08351	3.87274e-19	7.0116e-15
CHPT1	4.74725	16.0941	-1.6515	4.38651e-14	8.20189e-10	8.92075	26.8325	-1.4077	1.11397e-08	0.000201684
PTCHD4	0.395604	9.74406	-4.38426	6.12357e-14	1.14498e-09	0.644873	8.59479	-3.2033	1.3219e-08	0.000239329
NKAIN2	12.1319	35.3633	-1.49125	6.65164e-14	1.24372e-09	13.8648	54.5035	-1.76455	7.37544e-11	1.33532e-06
KCNG3	2.57142	10.182	-2.149	6.98506e-14	1.30607e-09	1.07479	8.80442	-2.76273	9.86504e-09	0.000178607
FAXDC2	34.4175	60.3256	-0.837811	8.91857e-14	1.66759e-09	36.3279	87.4153	-1.16007	3.08386e-14	5.58333e-10
SLC6A17	39.6263	73.3541	-0.893484	9.44543e-14	1.76611e-09	48.9029	139.613	-1.45065	6.51283e-39	1.17915e-34
TSPAN9	19.1209	40.1805	-1.13688	1.14612e-13	2.14301e-09	25.2575	51.988	-0.910289	2.80823e-08	0.000508429
CCND1	86.1757	58.1359	0.663091	1.22293e-13	2.28664e-09	107.049	54.7132	1.16056	4.46887e-26	8.09089e-22
GSN	42.3296	71.9308	-0.803389	1.38506e-13	2.58978e-09	32.8885	84.8997	-1.18594	3.15271e-19	5.70799e-15
LOC111558539	35.1428	19.7071	1.01956	2.6458e-13	4.94712e-09	51.6973	20.7533	1.47023	1.71501e-17	3.10503e-13
CFAP251	19.7143	40.1805	-1.09482	2.65661e-13	4.96733e-09	28.8043	59.9539	-0.939112	2.57415e-09	4.6605e-05
MARCKSL1	88.5493	60.435	0.669071	3.54945e-13	6.63676e-09	77.3848	45.9087	1.0028	3.64875e-19	6.60607e-15
PAK5	3.95604	14.5613	-1.91126	4.26773e-13	7.9798e-09	6.23377	23.8977	-1.47195	5.60407e-09	0.000101462
PEG10	108	53.866	1.16516	4.8346e-13	9.03973e-09	200.448	61.6309	1.98817	6.90165e-44	1.24954e-39
NPR3	3.03296	11.6053	-1.98432	5.00333e-13	9.35523e-09	9.02823	26.2036	-1.19076	9.32528e-09	0.000168834
PMEPA1	37.6483	19.7071	1.02873	6.52748e-13	1.22051e-08	40.627	11.1103	2.41075	4.08068e-25	7.38807e-21
EPHA4	58.945	28.0278	1.13223	8.56604e-13	1.60168e-08	75.8801	37.5236	1.20089	4.64018e-17	8.40104e-13
TNS3	22.0219	9.85354	1.26754	1.00093e-12	1.87154e-08	33.6409	8.80442	2.27216	8.78638e-23	1.59077e-18
EPB41L3	35.2087	17.0795	1.22742	1.08936e-12	2.03688e-08	53.5245	30.3962	0.991674	3.26502e-15	5.91132e-11
CB3H14orf132	7.84614	20.364	-1.35356	1.48271e-12	2.77237e-08	37.0802	175.04	-2.20138	2.73289e-73	4.94789e-69
PLD1	26.8351	47.6254	-0.858053	1.63203e-12	3.05157e-08	47.5057	111.732	-1.08636	1.26383e-19	2.28817e-15
ALCAM	79.9779	33.6115	1.2393	1.84761e-12	3.45466e-08	51.5899	32.9117	0.867609	1.70554e-06	0.0308788
CCN1	56.1098	28.1373	1.16706	1.93057e-12	3.60978e-08	70.9361	32.0732	1.45248	9.51666e-23	1.72299e-18
CRADD	10.7472	32.8451	-1.69307	1.94758e-12	3.64158e-08	9.02823	29.7673	-1.26382	2.6035e-09	4.71364e-05
CRIP2	38.901	17.6269	1.14492	2.19993e-12	4.11343e-08	23.3229	12.1585	1.05236	8.81385e-07	0.0159575
MGLL	1.78022	7.4449	-2.20672	2.6003e-12	4.86205e-08	1.07479	23.8977	-4.29523	2.42744e-22	4.39489e-18
CD1H11orf96	28.8131	52.4427	-0.964147	2.72346e-12	5.09233e-08	30.0941	68.7583	-1.09428	3.1124e-12	5.63501e-08
NFIB	110.967	61.0919	0.892974	5.56042e-12	1.03969e-07	90.9271	40.0391	1.40719	4.66901e-23	8.45324e-19
TCF4	72.1977	42.8082	0.954247	6.29137e-12	1.17636e-07	134.134	64.5657	1.24393	1.22532e-28	2.21845e-24
CLEC1A	11.2088	3.394	1.7816	1.23103e-11	2.30179e-07	7.631	1.04814	2.94079	1.16535e-08	0.000210986
ELN	12.0659	0.87587	3.67593	1.32805e-11	2.48319e-07	7.30856	0.419258	3.89707	3.02711e-09	5.48059e-05
HMGA1	112.088	77.5145	0.582208	1.34249e-11	2.51019e-07	66.7444	31.8636	1.2013	5.60306e-20	1.01443e-15
VEGFC	76.3515	50.1436	0.718928	1.45971e-11	2.72936e-07	171.106	95.5908	1.01515	7.62981e-22	1.38138e-17
CREG2	9.56043	23.8675	-1.40568	1.46244e-11	2.73447e-07	9.02823	25.1555	-1.25083	4.25761e-08	0.00077084
PDE10A	72.6592	41.4944	0.964665	1.86045e-11	3.47866e-07	67.3893	25.994	1.47449	6.22941e-14	1.12784e-09
CXCR4	30.3296	14.5613	1.08451	2.33074e-11	4.35801e-07	18.8088	9.01404	1.1601	2.30862e-07	0.00417976
ANKS1B	41.8681	90.981	-1.13506	2.55779e-11	4.78256e-07	46.4309	162.043	-1.65776	1.05393e-27	1.90815e-23
TMEM35B	74.8351	51.5669	0.633126	3.24609e-11	6.06954e-07	59.3283	30.1866	1.26544	1.88846e-21	3.41906e-17
ID4	8.83515	17.7364	-1.10362	4.50344e-11	8.42053e-07	17.0891	39.4102	-0.974742	1.17415e-06	0.021258
ACP5	21.7582	8.97767	1.29528	5.2985e-11	9.90713e-07	13.2199	6.28887	1.43541	8.71366e-07	0.0157761
CD86	16.6154	7.11645	1.29441	6.45235e-11	1.20646e-06	23.0005	2.30592	3.45966	2.2544e-16	4.0816e-12
SLC16A3	36.989	60.1066	-0.797087	6.92544e-11	1.29492e-06	22.678	59.1154	-1.41873	2.68598e-17	4.86297e-13
FCRLB	19.8461	8.86819	1.18056	7.08549e-11	1.32485e-06	23.2154	8.38516	1.7365	1.97782e-12	3.58084e-08
PLD5	12.9231	3.61296	1.70017	9.42984e-11	1.76319e-06	11.8227	4.40221	1.65231	9.13791e-08	0.00165442
BARX2	2.50549	9.19664	-2.24066	2.12055e-10	3.965e-06	1.82714	13.4163	-2.33552	2.629e-10	4.7598e-06
LNP1	6.3956	15.6562	-1.09778	3.71444e-10	6.94526e-06	5.37394	27.2518	-2.01542	5.66969e-16	1.0265e-11
KATNAL1	25.7142	47.516	-0.90599	4.26159e-10	7.96832e-06	32.4586	79.8686	-1.16768	6.27532e-14	1.13615e-09
BLZF1	26.0439	13.0286	1.12436	9.08961e-10	1.69957e-05	29.8791	20.9629	0.827032	4.92815e-07	0.00892242
LOC109498345	1.31868	7.88283	-2.41926	9.1341e-10	1.70789e-05	0.322437	6.07924	-3.24078	2.95537e-07	0.0053507
ADGRV1	51.8241	28.2468	0.988299	1.0011e-09	1.87186e-05	63.3051	22.2207	1.58661	8.09725e-22	1.46601e-17
LOC123379764	4.15384	11.3863	-1.36757	1.00489e-09	1.87894e-05	5.15899	18.8666	-1.44723	2.50972e-08	0.000454384
PALLD	30.0659	10.2915	1.63877	1.0809e-09	2.02107e-05	11.8227	3.77332	2.0312	1.66029e-07	0.00300595
LOC123385730	4.54944	12.4812	-1.46743	1.1862e-09	2.21797e-05	11.8227	29.7673	-1.13952	2.34537e-08	0.00042463
ATP1B2	2.50549	9.08715	-1.73465	1.34262e-09	2.51044e-05	1.71966	10.6911	-2.33389	4.36495e-09	7.90273e-05
TES	19.7802	8.97767	1.18292	1.68021e-09	3.14166e-05	28.052	12.1585	1.60826	1.72921e-13	3.13074e-09
FOXP2	39.6263	17.5174	1.3463	1.75724e-09	3.28569e-05	39.2298	10.9007	2.25803	8.16672e-16	1.47858e-11
KIAA1549	41.8021	23.4295	0.895745	1.93024e-09	3.60916e-05	67.2818	28.0903	1.47621	1.05583e-19	1.91158e-15
PCDH20	3.82417	11.2768	-1.82611	1.96637e-09	3.67672e-05	1.5047	9.22367	-2.19242	3.87314e-08	0.000701232
CDYL2	14.7692	29.0132	-1.02125	3.25189e-09	6.08038e-05	17.734	51.988	-1.25781	1.28162e-13	2.32037e-09
RGS22	5.40659	22.1157	-1.80745	3.54292e-09	6.62455e-05	13.3274	44.0221	-1.58765	3.26268e-07	0.00590708
DBNDD1	1.45055	6.35006	-2.18363	4.21085e-09	7.87345e-05	0.859831	6.91775	-2.41481	3.32545e-07	0.00602073
COL18A1	33.1648	16.3131	1.11306	9.09837e-09	0.000170121	18.3789	3.98295	2.38927	4.15475e-14	7.52217e-10
IZUMO4	6.32966	14.4519	-1.3754	1.2013e-08	0.000224618	3.97672	22.2207	-2.26413	1.23634e-16	2.23839e-12
LOC123383906	0.725274	4.7078	-2.49622	1.20631e-08	0.000225555	0.752352	6.91775	-2.77738	3.68122e-08	0.000666485
TIAM1	31.5824	15.5467	1.02752	1.34895e-08	0.000252226	20.3135	10.4814	1.09102	1.88819e-06	0.0341856
KCNQ3	0.857142	7.22593	-2.94368	1.37121e-08	0.00025639	1.71966	12.3681	-2.48787	1.33146e-07	0.00241062
EYA1	18.5934	6.35006	1.80996	1.64459e-08	0.000307505	29.4492	7.54664	2.1306	7.79505e-18	1.41129e-13
HHEX	10.8132	4.37935	1.37825	2.63161e-08	0.000492058	10.9628	2.9348	2.15268	2.42506e-09	4.39058e-05
FRMD5	0.725274	7.99232	-3.4661	3.3734e-08	0.000630758	3.5468	47.5858	-3.48701	2.68419e-24	4.85973e-20
SORL1	11.2088	4.92677	1.20937	6.15489e-08	0.00115084	7.52352	1.67703	2.50405	9.68171e-08	0.00175287
IL16	4.15384	9.52509	-1.20672	6.54534e-08	0.00122385	6.87865	23.8977	-1.54034	8.33583e-09	0.00015092
PTH2R	4.08791	11.8242	-1.50045	7.21539e-08	0.00134913	5.15899	17.6088	-1.45392	1.82368e-06	0.0330178
ADAMTS17	51.6922	28.4658	0.934394	7.26725e-08	0.00135883	90.3897	42.5547	1.29431	4.54635e-20	8.23116e-16
GALNT3	11.7362	5.03625	1.3443	8.85086e-08	0.00165493	15.6919	2.51555	2.66353	2.30074e-13	4.16549e-09
NCAM1	29.2747	50.3625	-0.707615	9.24578e-08	0.00172878	38.2625	103.976	-1.28705	3.45724e-22	6.25933e-18
KIFAP3	34.4175	54.4134	-0.69699	1.09007e-07	0.00203821	53.417	149.256	-1.37756	1.20281e-35	2.17769e-31
ARSK	28.5494	46.6401	-0.758939	1.23161e-07	0.00230287	19.9911	60.7924	-1.49811	3.88357e-22	7.03121e-18
SOX9	4.74725	11.6053	-1.29983	1.23588e-07	0.00231085	5.37394	20.334	-1.61834	4.06031e-10	7.35119e-06
CDC42EP5	59.2746	44.3409	0.515391	1.36028e-07	0.00254345	65.1322	28.9288	1.29697	3.09805e-24	5.60901e-20
CNNM1	25.1208	15.1088	0.829457	1.41508e-07	0.00264592	28.5894	12.1585	1.45966	1.57579e-12	2.85297e-08
CIDEA	50.0439	34.3779	0.640031	1.49372e-07	0.00279296	44.8187	21.8014	1.41728	7.8258e-16	1.41686e-11
LOC111559818	16.6154	36.5676	-1.19278	1.68628e-07	0.003153	21.3883	59.5346	-1.35441	6.9601e-11	1.26013e-06
CHST9	12.3956	4.0509	1.73278	1.9013e-07	0.00355504	17.0891	3.14443	2.50697	5.95578e-09	0.000107829
RNF152	15.0989	5.25522	1.49854	2.04111e-07	0.00381646	21.3883	11.32	1.22186	8.67129e-07	0.0156994
ERC2	3.42857	6.89748	-1.32536	2.14849e-07	0.00401725	2.57949	22.2207	-2.75333	7.53371e-15	1.36398e-10
STON2	16.1538	8.1018	1.14378	2.25925e-07	0.00422435	20.6359	4.19258	2.45966	2.32718e-17	4.21336e-13
LOC102902653	1.91209	6.45954	-1.62175	2.31647e-07	0.00433134	0.537394	7.75627	-3.2033	2.75607e-10	4.98987e-06
PAWR	75.0329	52.1143	0.54474	2.4941e-07	0.00466346	59.2209	30.1866	1.12804	1.72596e-15	3.12485e-11
FBN2	119.406	182.947	-0.539865	3.38386e-07	0.00632714	177.555	105.234	1.06492	6.42716e-27	1.16364e-22
RGCC	39.6263	24.3054	0.698831	3.38884e-07	0.00633645	26.3323	14.0451	1.19447	1.42509e-08	0.000258013
IGF2BP1	30.1978	20.4735	0.651264	3.93223e-07	0.00735248	39.5522	22.8496	1.00678	7.44147e-09	0.000134728
NPTX2	41.6703	32.7357	0.431883	4.58325e-07	0.00856977	15.9069	7.75627	1.16294	2.15042e-06	0.0389334
HMGA2	33.2967	21.3493	0.736616	1.08663e-06	0.0203178	37.4026	12.3681	1.95716	6.55598e-17	1.18696e-12
IRF8	3.95604	9.74406	-1.31613	1.19668e-06	0.0223755	5.05151	16.1414	-1.37684	2.93822e-07	0.00531964
SRGAP1	34.6153	17.7364	0.895085	1.22011e-06	0.0228137	24.5052	7.75627	1.92636	3.67758e-11	6.65825e-07
P3H2	8.17581	19.1597	-1.21966	1.40637e-06	0.0262963	8.70579	35.008	-1.86227	8.99812e-14	1.62911e-09
HMCN1	104.637	62.7342	0.813719	1.52128e-06	0.028445	192.387	105.234	1.10541	4.90926e-17	8.88821e-13
GPR19	22.3516	10.182	1.13798	1.90362e-06	0.0355939	20.3135	7.75627	1.73977	9.28643e-11	1.68131e-06
SNAP91	36.5274	22.9916	0.811205	2.56131e-06	0.0478914	51.1599	12.5777	2.20578	1.74567e-24	3.16054e-20
aTranscripts per million based on psuedobulk data from relevant melanoblast populations. Fold-change expression values will differ from Seurat values measured based mean expression from single cells

### Sheet: Table S3
Supplementary Table 5: Gene ontology enrichment for differentially expressed genes in Arhgap36+ and Arhgap36del melanoblasts - molecular function
Category	Term	Count	%	PValue	FDR	Genes	List Total	Pop Hits	Pop Total	Fold Enrichment
GOTERM_MF_FAT	GO:0038023~signaling receptor activity	28	10.728	5.83588e-08	1.8306e-05	GRIA1, ROBO2, CD86, CXCR4, SLC1A5, CELSR1, FCRLB, CLEC1A, NPY, GPC4, GPC6, PLXNA4, GPR39, EPHA4, ADGRV1, NLGN4X, NPY1R, PTH2R, SORCS2, TGFBR2, PTPRD, GPRC5B, ADGRB3, PALLD, PDE3A, BMPR1B, FGFR2, GPR19	221	322	8490	3.34055
GOTERM_MF_FAT	GO:0060089~molecular transducer activity	28	10.728	5.83588e-08	1.8306e-05	GRIA1, ROBO2, CD86, CXCR4, SLC1A5, CELSR1, FCRLB, CLEC1A, NPY, GPC4, GPC6, PLXNA4, GPR39, EPHA4, ADGRV1, NLGN4X, NPY1R, PTH2R, SORCS2, TGFBR2, PTPRD, GPRC5B, ADGRB3, PALLD, PDE3A, BMPR1B, FGFR2, GPR19	221	322	8490	3.34055
GOTERM_MF_FAT	GO:0004888~transmembrane signaling receptor activity	22	8.42912	7.83424e-08	1.8306e-05	GRIA1, ROBO2, GPR39, EPHA4, ADGRV1, NPY1R, CXCR4, PTH2R, CELSR1, SORCS2, TGFBR2, PTPRD, FCRLB, GPRC5B, CLEC1A, ADGRB3, PALLD, NPY, BMPR1B, PLXNA4, FGFR2, GPR19	221	207	8490	4.08289
GOTERM_MF_FAT	GO:0047555~3',5'-cyclic-GMP phosphodiesterase activity	7	2.68199	2.2949e-07	3.21745e-05	PDE11A, PDE10A, PDE1C, PDE4D, PDE3B, PDE3A, PDE4B	221	12	8490	22.4095
GOTERM_MF_FAT	GO:0004115~3',5'-cyclic-AMP phosphodiesterase activity	7	2.68199	2.2949e-07	3.21745e-05	PDE11A, PDE10A, PDE1C, PDE4D, PDE3B, PDE3A, PDE4B	221	12	8490	22.4095
GOTERM_MF_FAT	GO:0004114~3',5'-cyclic-nucleotide phosphodiesterase activity	7	2.68199	4.17002e-07	4.87197e-05	PDE11A, PDE10A, PDE1C, PDE4D, PDE3B, PDE3A, PDE4B	221	13	8490	20.6857
GOTERM_MF_FAT	GO:0004112~cyclic-nucleotide phosphodiesterase activity	7	2.68199	1.16437e-06	0.000116604	PDE11A, PDE10A, PDE1C, PDE4D, PDE3B, PDE3A, PDE4B	221	15	8490	17.9276
GOTERM_MF_FAT	GO:0004930~G protein-coupled receptor activity	11	4.21456	5.72468e-06	0.000501625	GPR39, GPRC5B, ADGRV1, ADGRB3, NPY, NPY1R, CXCR4, PTH2R, CELSR1, SORCS2, GPR19	221	65	8490	6.50122
GOTERM_MF_FAT	GO:0008081~phosphoric diester hydrolase activity	9	3.44828	1.68823e-05	0.00131494	PDE11A, PDE10A, PDE1C, PDE4D, PDE3B, PDE3A, PDE4B, PLCB1, SMPDL3A	221	45	8490	7.68326
GOTERM_MF_FAT	GO:0005201~extracellular matrix structural constituent	10	3.83142	2.09623e-05	0.00146945	COL18A1, SPON1, C1QTNF7, LUM, ELN, TFPI2, FBLN1, IGFBP7, CCN1, DCN	221	60	8490	6.40271
GOTERM_MF_FAT	GO:0030545~signaling receptor regulator activity	12	4.5977	0.000113742	0.00724845	BTC, CD86, NPY, PDE4D, ASIP, VEGFC, IL16, CCK, FGF13, LYPD6, DKK1, LY6E	221	109	8490	4.22932
GOTERM_MF_FAT	GO:0005102~signaling receptor binding	32	12.2605	0.00027779	0.0162276	GRIA1, CD86, SERPINE2, ASIP, PLAT, FBLN1, ALCAM, NPY, CCN1, CACNG4, ANKS1B, EPHA4, NLGN4X, EGFL6, PDE4D, MAGI2, HMGA1, ADAM11, VEGFC, IL16, CCK, S100B, DKK1, C1QL1, TGFBR2, PTPRD, BTC, GPRC5B, CPE, CD9, LCP1, FGF13	221	619	8490	1.98598
GOTERM_MF_FAT	GO:0005509~calcium ion binding	19	7.27969	0.000475189	0.0256237	RYR1, NECAB1, GSN, EGFL6, ADGRV1, PCDH9, GALNT3, DGKB, FBLN1, S100B, CELSR1, FSTL4, NKD1, CDH7, RASGRP3, CDH6, S100A6, LCP1, PLCB1	221	288	8490	2.53441
GOTERM_MF_FAT	GO:1902936~phosphatidylinositol bisphosphate binding	8	3.06513	0.000857135	0.042918	LAPTM4B, GSN, PLEKHA5, CLVS2, PLCB1, RLBP1, SNAP91, KCNH1	221	60	8490	5.12217

### Sheet: Table S4
Supplementary Table 1: Primer sets for genetic association across Orange linkage interval
Amplicon ID	Forward primer	Reverse primer	Amplicon Coordinates (felCat9)	SNP ID
OR-01	CAAGAGGAAACTCGAAAATTGG	TCTATTCCATACCTGACATCATCC	chrX:102,050,201-102,050,546	A1-3
OR-02	TGTGAGGTGATGGATGTCTTA	ACACAACACATTTCTCATTTGAAACC	chrX:102,257,295-102,257,596	A4-6
OR-03	GACTACAGCACACAACGGCTAC	TTGATGTTCAGAGAGGCAAAGT	chrX:102,466,915-102,467,250	A7
OR-04	TCTGTCTTACCACTTCTGCTTTCA	GGATCTCACGGGTATCACCTT	chrX:102,607,754-102,608,097	A8
OR-05	ACCAGTGATTCTGTTAAAATGTGAG	GTGGGTGGCTGTTGCTATTT	chrX:102,794,350-102,794,689	A9
OR-06	TTACCTTCCACTCAAGGGTTGG	CACTCGATGAGCCCAATTAAC	chrX:102,947,003-102,947,345	A10
OR-07	AGGAAATGAGAATCAAAGTGAAAA	ACTTGCTCAAATGTTGCCTTCT	chrX:103,144,929-103,145,247	A11-13
OR-08	GGTGCTGGTTACCGTGTTGT	AAAAAGAAATCACATCTATCCTTCA	chrX:103,328,203-103,328,508	A14
OR-09	CCTCAGTTCTTGTTTCCTCACA	CCCATTTCAACCTGTCCTTAAC	chrX:104,355,484-104,355,817	A15
OR-10	TCTAAAAGCCGTTCTGTAGATTT	AAATCTGGTGTCTGGTGAAAGC	chrX:104,531,368-104,531,717	A16
OR-11	TATTGATTTGGGCTCTTTATGA	TCATGCATACCCATTTTTATTCAA	chrX:104,731,895-104,732,244	A17-18
OR-12	AAGAGCTAAATCAAGGAAATTTGG	AAAGAAAACTTTCAATTCTGTTTTTAG	chrX:104,931,862-104,932,211	A19
OR-13	GGACAGGAATGAAGGACTTAGC	CCAGTGGTGGGATTATGGTT	chrX:105,116,252-105,116,601	A20
OR-14	AGGACCTGTGGGCACATTAT	TACTAACTGTGCAAACTTGGAAAA	chrX:105,823,783-105,824,124	A21
OR-15	GTCACCTGCTTGCTCACTCTTT	ATGAGCCTGTTTTCATGGAAGT	chrX:106,249,526-106,249,860	A22
OR-16	AAGCCATTGAGGATCTCATTTT	GACTCAATATGCAAAGTATTACAGACTC	chrX:106,567,717-106,568,067	A23
OR-17	CAACCAAGGGACTTAAAACCTG	TTCAAAACCGCTTCTTCTCTTT	chrX:106,934,173-106,934,519	A24
OR-18	AAAGAGACCCATCTTGGGACA	ATGGGGTACAAGTGTGGCTACT	chrX:106,955,813-106,956,162	A25
OR-19	TTCATTGGGTGACTTTACTGAA	AAAACTCAACAAAGTAGGGTAAAAG	chrX:107,375,226-107,375,575	A26
OR-20	AGGTGAAAGAGAAGCACTTTTTA	TTACCAGGGATTGAAATTATAGTG	chrX:108,129,755-108,130,104	A27
OR-21	TATAGGTGTGGGTTGGTGATGA	TTTTATCGTTTTCTTTCTACTGTCTTG	chrX:108,954,051-108,954,354	A28-29
OR-22	CCTGACCCTGCTCACAGAAT	CTTATTTGTCTTCGCGTGCTCT	chrX:109,183,732-109,184,076	A30-31
OR-23	ACGCAGGAGCACTTGAGAC	AATCTGGATCCCCAGTTTTT	chrX:109,310,824-109,311,173	A32
OR-24	TTTCCTTCTGAAAGTCTGTGACC	TTTTTAAGGCAAGGCTCCTA	chrX:109,432,004-109,432,353	A33
OR-25	TCGGTTTGTACAGAGGGCAC	ATGGGCTGACTTGGTGATGG	chrX:109,543,104-109,543,422	A34
OR-26	TCTACATGAGGCATTTTGGACA	CCTGCTTCTGGCTGGATTAC	chrX:110,313,398-110,313,723	A35
OR-27	GCTTATCCAAATATCTCAGGAACC	TGCATAGCACTTGCCTTCTG	chrX:110,344,704-110,345,050	A36
OR-28	GCTGATACATGAAAACAGATCG	AATTAGCCTCAGATTCCCTCA	chrX:110,762,978-110,763,326	A37
OR-29	AAAACTTCCCCTTCCAGAAATC	TGGAGAACTGAGAGAAATGTAATAGG	chrX:110,946,622-110,946,963	A38-40
OR-30	CTGTCTCACTCTGTCTCTTTCTG	CCTGGAGCTCTGTGGGGTAT	chrX:111,117,603-111,117,900	A41
OR-31	AGAGAACAACCTGGGGAGGT	CCTGATTCCTCCTGCAGCAA	chrX:109,542,319-109,542,667	B1
OR-32	TCGGTTTGTACAGAGGGCAC	ATGGGCTGACTTGGTGATGG	chrX:109,543,104-109,543,422	B2
OR-33	AGTGGCCTGGACCTAGTAGG	TTAGGCCACCACCTACTCCA	chrX:109,554,462-109,554,836	B3
OR-34	GTGTGTGAGGAAGCGAGTGA	ATGCCACGGGTGTTACTAGC	chrX:109,558,548-109,558,924	B4
OR-35	ATAGGGCTTGCCACAACTCC	TACCCTTAGCCCTCACCCTC	chrX:109,559,592-109,559,920	B5
OR-36	AAGCAGTGGGTCAGAGAAGC	AGGGATCTTGGCCAAAGTCG	chrX:109,564,631-109,564,957	B6
OR-37	CACCATCCAGTGTGCACTCT	GTGGTGGAAAGTAAGGGCCA	chrX:109,584,543-109,584,940	B7
OR-38	GTGAAGATGGCCATGGACCA	GGGATCCATGAAAGGTGGCA	chrX:109,591,030-109,591,350	B8
OR-39	CCCGCCAGAAATTCCCTGAT	AGCAGAAAGGGATGGGTGTG	chrX:109,594,163-109,594,496	B9
OR-40	AGACTCTGCCAGGGTTTTGG	CCTCTTCTGCGGCATACACA	chrX:109,595,116-109,595,486	B10
OR-41	ACCACCATCTTTGTAGTAGCAA	GCAGCTACAACAAATTCCTTTCC	chrX:109,596,496-109,596,840	B11
OR-42	CCACACTCCTCATCACACCC	AGATGACAGTGGGCCTGAGA	chrX:109,610,482-109,610,782	B12
OR-43	CCCATAAAATCACTCCCACACC	GCGCCCCCAAGAATTGAATC	chrX:109,625,938-109,626,324	B13
OR-44	ATTGACCAAGAGCCTGGGTT	TGGACCCTTGGCCTAGAAGA	chrX:109,639,834-109,640,221	B14-15
OR-45	AGAGCTTCATGGAACCCAGC	TCTAAGTGCCGAGACTGGGA	chrX:109,652,353-109,652,731	B16
OR-46	CTGGGTAGGTAAGGAGGCCT	TGGAAGGATAGGCGAGACCA	chrX:109,653,146-109,653,466	B17
OR-47	TGGTGGGGAGTTAACCATGC	CAGATTGAGCTCCAGGGCAT	chrX:109,658,406-109,658,760	B18
OR-48	GCTGCTGCATGTGGTGAATT	TCAGAACCTGTTCCTGCCAG	chrX:109,846,348-109,846,742	B19
OR-49	GGATCAGTGGCTAGGGAGGA	TCCCACACCCTTCATTCACC	chrX:110,135,411-110,135,784	B20
OR-50	TGCTTGCATTAGGTCCAGGT	GGAATTGTGTCCACCAACGC	chrX:110,230,694-110,231,062	B21
OR-51	AGGCTAATCATGCCCCAAGG	ATGCCTCACCACAGTCCTTG	chrX:110,812,131-110,812,499	B22-23
OR-52	CCTCCTGAAAGACTGCAGCA	CACTTGGGAAGTAGCACCCA	chrX:110,829,589-110,829,961	B24

### Sheet: Table S5
Supplementary Table 2: qRT-PCR and Sex-linked orange-deletion primer sets
Primer ID	Forward primer	Reverse primer
Genes in the Orange genetic interval
Znf280c	ATGCCACCGAAGGAGAGTTA	TTGACCCAGGATACAATTCCA
Slc25a14	GTCTGTGGAGGGGTGTTGTC	AGGTCCACATGTCCCACG
Gpr119	GCAGACTACCTACCAGGGTCC	CAGGACAGAGTGAAGCTCCC
Rbmx2	GCACTATCCCAGCTCTCCTG	ACTGGGGTTAGAGGACTCCC
Enox2	GCAAAGCCCACAGAGAAGAC	TTCAATGCTTGCTCCAAATG
Arhgap36	CAGCAGAGAGAGTGCGTCAG	GGAGTCCTCGCAGTTCTCAG
Or13H1	CAGTGTGTGTCTGGCTGGTG	AGGGTAGGAGCAGGGTGAAG
Igsf1.1	GAGCACCTCAGGGAACTCAG	GCCCCTGACACCAGAGAGTA
Or11N1	GGAGGAACAGGTGGAGAAGG	CTAGCTGGTGCCTCTTGGGT
Or11Q1P	GACTGCTACCTGGCCATCTG	GGGATCTGAGCAGGAGAGC
Or13K1P	CTGTGAGGTCCAGGCCCTAT	CCACAGTCAGGTGGGACCTA
Or1AA1	CTTCCTCCTGGGACTCACTG	GTCCAGGTCCACCAGCAAC
OrCat1	CATCCCTCCACTGTTGGC	GATCCACGTTGTGAGGGC
OrCat2P	CGTACAGTTGGCCTTGGG	GGCTGGCCTCTACAGAATGG
OrCat3P	GTCAGCCCTCTACACTCCCA	ACTGCATAGCTGGCACCC
OrCat5frag	CTCTGCATGAGTCTGGTGGC	CCAGAGCAGGCTCGTGATAC
OrCat6frag	GATGCTGCAGACCCTCTCTC	CAGTGACCACAGGGGTTAGG
Pigmentation, muscle, sex specific, housekeeping
Asip	ACAGGAACCTGAGGAGCAACT	TCTTCTTTTCCGCCTCTTTTC
Dct	TGCCATTTTTGATGAGTGGA	TCCACTAGGGGTGTGTAGCC
Mc1r	GTGGACCGCTACATTTCCAT	CACCAGCATGGCTACAAAGA
Mitf	TGAATCGGATCATCAAGCAA	AGTGGGTCAGTTACGCCAAC
Pmel	AGGGACCTACTGCCTCAATGT	AAGCACCATAGCCATCAACAC
Tryp1	GTGACATTTGCACCGATGAC	CTGTGGGATCGCTGTAACCT
Myl1	GTTGAGGGTCTGCGTGTCTT	AAGTTTCCAGCCAGTTGTCC
Myl2	CACACAGGCAGAGAGATTTT	ATTACTGGGCAAAGTGAGAG
Xist	ATTGCTTTTGGTGGTCATCC	GGGGTCGGGGAGTACATTAT
Gapdh	ACAGTGACACCCACTCTTCCA	TTACTCTTTGGAGGCCATGTG
Sex-linked orange deletion genotyping
Orange deletion	GTGTACAGCTTAGTCAATGAAATACC	AGAATGGTCGGAGTCACCAG
Orange wild type	GTGTACAGCTTAGTCAATGAAATACC	CCCATTTACAATCAAATAGGTAAGTAA
Sry	CTTCGAGGAGGCACAGAGAC	ACTGTCTTGGAGGGTTGTGG

### Sheet: Table S6
Supplementary Table 3: scRNA sequencing statistics
Sample ID	C4F1	C56F3	C96F1	C96F2
Sample Genotype	Arhgap36del/Y	Arhgap36+/del	Arhgap36+/Y	Arhgap36del/Y
Developmental stagea	stage 17 (28-32 days p.c.)	stage 20 (44-48 days p.c.)	stage 20 (44-48 days p.c.)	stage 20 (44-48 days p.c.)
10x Genomics 3' RNA-seq chemistry	v2	v3	v3	v3
Estimated Number of Cells	5522	6340	4376	3904
Mean Reads per Cell	83651	71085	105085	117685
Median Genes per Cell	3372	3017	4498	4320
Number of Reads	461919641	450681099	459852403	459443715
Valid Barcodes	0.981	0.962	0.975	0.975
Sequencing Saturation	0.775	0.66	0.747	0.787
Q30 Bases in Barcode	0.972	0.975	0.977	0.977
Q30 Bases in RNA Read	0.869	0.843	0.899	0.897
Q30 Bases in UMI	0.972	0.972	0.977	0.977
Reads Mapped to Genome	0.951	0.902	0.958	0.958
Reads Mapped Confidently to Genome	0.936	0.859	0.929	0.926
Reads Mapped Confidently to Intergenic Regions	0.036	0.045	0.04	0.04
Reads Mapped Confidently to Intronic Regions	0.134	0.196	0.198	0.185
Reads Mapped Confidently to Exonic Regions	0.765	0.618	0.69	0.701
Reads Mapped Confidently to Transcriptome	0.853	0.76	0.826	0.829
Reads Mapped Antisense to Gene	0.039	0.048	0.057	0.053
Fraction Reads in Cells	0.959	0.944	0.963	0.963
Total Genes Detected	28005	28985	27898	27638
Median UMI Counts per Cell	12901	8384	16898	14894
aFetal stages are based on REF, with days post-coitous in parentheses. Domestic cat gestation is 60 days.
